# Genome-wide association study in two cohorts from a multi-generational mouse advanced intercross line highlights the difficulty of replication

**DOI:** 10.1101/387613

**Authors:** Xinzhu Zhou, Celine L. St. Pierre, Natalia M. Gonzales, Riyan Cheng, Apurva Chitre, Greta Sokoloff, Abraham A. Palmer

**Affiliations:** Biomedical Sciences Graduate Program, University of California San Diego, La Jolla, CA, USA; Department of Genetics, Washington University School of Medicine, St. Louis, MO, USA; Department of Human Genetics, University of Chicago, Chicago, IL, USA; Department of Psychiatry, University of California San Diego, La Jolla, CA, USA; Department of Psychological & Brain Sciences, University of Iowa, Iowa City, IO, USA; Institute for Genomic Medicine, University of California San Diego, La Jolla, CA, USA

## Abstract

Replication is considered to be critical for genome-wide association studies (**GWAS**) in humans, but is not routinely performed in model organisms. We explored replication using an advanced intercross line (**AIL**) which is the simplest possible multigenerational intercross. We re-genotyped a previously published cohort of LG/J x SM/J AIL mice (F_34_; n=428) using a denser marker set and also genotyped a novel cohort of AIL mice (F_39-43_; n=600) for the first time. We identified 110 significant loci in the F_34_ cohort, 36 of which were new discoveries attributable to the denser marker set; we also identified 27 novel significant loci in the F_39-43_ cohort. For traits measured in both cohorts (locomotor activity, body weight, and coat color), the genetic correlations were high, although, the F_39-43_ cohort showed systematically lower SNP-heritability estimates. We then attempted to replicate loci identified in either F_34_ or F_39-43_ in the other cohort. Albino coat color was robustly replicated; we observed only partial replication of associations for locomotor activity and body weight. Finally, we performed a mega-analysis of locomotor activity and body weight by combining F_34_ and F_39-43_ cohorts (n=1,028), which identified four novel loci. The incomplete replication was inconsistent with simulations we performed to estimate our power to replicate. This may reflect: 1) false positives errors in the discovery cohort, 2) environmental or genetic heterogeneity between the two samples, or 3) the systematic over estimation of the effect sizes at significant loci (“Winner’s Curse”). Our results demonstrate that it is difficult to replicate GWAS results even when using similarly sized discovery and replication cohorts drawn from the same population.
