## Supplementary material for "Genome-wide association study in two cohorts from a multi-generational mouse advanced intercross line highlights the difficulty of replication": S1 Table

S1 Table. List of phenotypes used in GWAS.
Pheno_GWAS	Phenotype abbreviation	Phenotype description	Generation	Total N	Males	Females	Male_age	Female_age	Covariates
MA.1	MA.D1_Total_30	Locomotor test day 1, total distance travelled in 30min (cm)	F34	428	214	214	62.21	61.99	sex, body weight
MA.2	MA.D2_Total_30	Locomotor test day 2, total distance travelled in 30min (cm)	F34	428	214	214	62.21	61.99	sex, body weight
MA.3	MA.D3_Total_30	Locomotor test day 3, total distance travelled in 30min (cm)	F34	428	214	214	62.21	61.99	sex, body weight
FC.1	FC.distperiphery	Open field, distance travelled in periphery (cm)	F34	410	208	202	72.00	72.20	sex, age, coat color
FC.2	FC.distcenter	Open field, distance travelled in the center (cm)	F34	409	206	203	72.02	72.17	sex, age, coat color
FC.3	FC.propcenter	Open field, percent time spent in the center (s)	F34	414	208	206	72.07	72.12	sex, age, coat color
FC.4	FC.pretrainfreeze	Fear conditioning, pre-train freeazing day 1	F34	404	204	200	72.29	71.90	sex, age, coat color
FC.5	FC.freezetocontext	Fear conditioning, freezing to context day 2	F34	403	202	201	72.23	71.97	sex, age, coat color
FC.6	FC.freezetocue	Fear conditioning, freezing to cue day 3	F34	408	205	203	72.22	71.97	sex, age, coat color
Kidney.1	Kidney.Glucose_mg_dl	Kidney glucose level (mg/dL)	F34	333	164	169	93.83	94.52	sex, age
Kidney.2	Kidney.BUN_mg_dl	Kidney blood urea nitrogen level (mg/dL)	F34	333	164	169	93.83	94.52	sex, age
Kidney.3	Kidney.Creatinine_mg_dl	Kidney creatinine level (mg/dL)	F34	333	164	169	93.83	94.52	sex, age
Kidney.4	Kidney.Total_Protein_g_dl	Kidney total protein level (g/dL)	F34	332	163	169	93.86	94.48	sex, age
Kidney.5	Kidney.Albumin_g_dl	Kidney albumin level (g/dL)	F34	333	164	169	93.83	94.52	sex, age
Kidney.6	Kidney.Microalbumin_mg_dL	Kidney microalbumin level (mg/dL)	F34	315	155	160	93.65	94.69	sex, age
Muscle.1	Muscle.QF-L	Quadriceps femoris muscle weight (mg)	F34	426	213	213	93.99	94.37	sex, age
Muscle.2	Muscle.TA-L	Tibialis anterior muscle weight (mg)	F34	426	213	213	93.99	94.37	sex, age
Muscle.3	Muscle.EDL-L	Extensor digitorum longus muscle weight (mg)	F34	426	213	213	93.99	94.37	sex, age
Muscle.4	Muscle.GAST-L	Gastrocnemius muscle weight (mg)	F34	426	213	213	93.99	94.37	sex, age
Muscle.5	Muscle.SOL-L	Soleus muscle weight (mg)	F34	426	213	213	93.99	94.37	sex, age
Heart_tibia.1	Heart_tibia.body_wt	Body weight measure in heart and tibia measurements (g)	F34	216	114	102	94.41	93.91	sex, age
Heart_tibia.2	Heart_tibia.ht_wt	Heart weight (mg)	F34	216	114	102	94.41	93.91	sex, age
Heart_tibia.3	Heart_tibia.tibia	Tibia length (cm)	F34	216	114	102	94.41	93.91	sex, age
Heart_tibia.4	Heart_tibia.gs_wt	Gastrocnemius weight (mg)	F34	216	114	102	94.41	93.91	sex, age
Heart_tibia.5	Heart_tibia.ht_wt_b_wt	Heart weight to body weight ratio	F34	216	114	102	94.41	93.91	sex, age
Heart_tibia.6	Heart_tibia.ht_wt_tibia_l	Hear weight to tibia length ratio	F34	216	114	102	94.41	93.91	sex, age
Heart_tibia.7	Heart_tibia.body_wt_tibia_l	Body weight to tibia length ratio	F34	216	114	102	94.41	93.91	sex, age
Heart_tibia.8	Heart_tibia.ht_wt_gs_wt	Heart weight to gastrocnemius weight ratio	F34	216	114	102	94.41	93.91	sex, age
CBC.1	CBC.WBC1	Routine CBC white blood cell count (x10^3 cells/uL blood)	F34	421	211	210	93.81	94.55	sex, age
CBC.2	CBC.RBC1	Routine CBC red blood cell count (x10^6 cells/uL blood)	F34	421	211	210	93.81	94.55	sex, age
CBC.3	CBC.HGB1	Routine CBC hemoglobin (g/dL)	F34	421	211	210	93.81	94.55	sex, age
CBC.4	CBC.HCT1	Routine CBC hematocrit (%)	F34	421	211	210	93.81	94.55	sex, age
CBC.5	CBC.MCV1	Routine CBC mean corpuscular volume (fL)	F34	421	211	210	93.81	94.55	sex, age
CBC.6	CBC.MCH1	Routine CBC mean corpuscular hemoglobin (pg)	F34	421	211	210	93.81	94.55	sex, age
CBC.7	CBC.MCHC1	Routine CBC mean corpuscular hemoglobin concentration (g/dL)	F34	421	211	210	93.81	94.55	sex, age
CBC.8	CBC.CHCM1	Routine CBC cell hemoglobin concentration mean (g/dL)	F34	421	211	210	93.81	94.55	sex, age
CBC.9	CBC.RDW1	Routine CBC red blood cell distribution width (%)	F34	421	211	210	93.81	94.55	sex, age
CBC.10	CBC.HDW1	Routine CBC hemoglobin distribution width (g/dL)	F34	421	211	210	93.81	94.55	sex, age
CBC.11	CBC.MPV1	Routine CBC mean platelet volume (fL)	F34	421	211	210	93.81	94.55	sex, age
CBC.12	CBC.PLT1	Routine CBC platelets (x10^3 cells/uL blood)	F34	421	211	210	93.81	94.55	sex, age
CBC.13	CBC.WBC2	Routine WBC differential white blood cell count (x10^3 cells/uL blood)	F34	421	211	210	93.81	94.55	sex, age
CBC.14	CBC.Neut_percent	Routine WBC differential neutrophil percentage (%)	F34	421	211	210	93.81	94.55	sex, age
CBC.15	CBC.Neut_num	Routine WBC differential neutrophil number (x10^3 cells/uL blood)	F34	421	211	210	93.81	94.55	sex, age
CBC.16	CBC.Lymph_percent	Routine WBC differential lymphocyte percentage (%)	F34	421	211	210	93.81	94.55	sex, age
CBC.17	CBC.Lymph_num	Routine WBC differential lymphocyte number (x10^3 cells/uL blood)	F34	421	211	210	93.81	94.55	sex, age
CBC.18	CBC.Mono_percent	Routine WBC differential monocyte percentage (%)	F34	421	211	210	93.81	94.55	sex, age
CBC.19	CBC.Mono_num	Routine WBC differential monocyte number (x10^3 cells/uL blood)	F34	421	211	210	93.81	94.55	sex, age
CBC.20	CBC.Eos_percent	Routine WBC differential eosinophil percentage (%)	F34	421	211	210	93.81	94.55	sex, age
CBC.21	CBC.Eos_num	Routine WBC differential eosinophil number (x10^3 cells/uL blood)	F34	421	211	210	93.81	94.55	sex, age
CBC.22	CBC.Baso_percent	Routine WBC differential basophil percentage (%)	F34	421	211	210	93.81	94.55	sex, age
CBC.23	CBC.Baso_num	Routine WBC differential basophil number (x10^3 cells/uL blood)	F34	421	211	210	93.81	94.55	sex, age
CBC.24	CBC.LUC_percent	Routine WBC differential large unstained cell percentage (%)	F34	421	211	210	93.81	94.55	sex, age
CBC.25	CBC.LUC_num	Routine WBC differential large unstained cell number (x10^3 cells/uL blood)	F34	421	211	210	93.81	94.55	sex, age
CBC.26	CBC.RETIC_percent	Retic parameters reticulocyte percent (%)	F34	406	207	199	93.85	94.52	sex, age
CBC.27	CBC.RETIC_ABS	Retic parameters reticulocyte number (x10^6 cells/uL blood)	F34	406	207	199	93.85	94.52	sex, age
CBC.28	CBC.CHr	Retic parameters concentration of hemoglobin in reticulocytes (pg)	F34	406	207	199	93.85	94.52	sex, age
CBC.29	CBC.MCV2	Retic parameters mean reticulocyte volume (fL)	F34	406	207	199	93.85	94.52	sex, age
CBC.30	CBC.CHCM2	Retic parameters cell hemoglobin concentration mean (g/dL)	F34	406	207	199	93.85	94.52	sex, age
CBC.31	CBC.CH2	Retic parameters concentration of hemoglobin in reticulocytes, repeat (pg)	F34	406	207	199	93.85	94.52	sex, age
CBC.32	CBC.CHDW2	Retic parameters cell hemoglobin distribution width (pg)	F34	406	207	199	93.85	94.52	sex, age
CBC.33	CBC.RDW2	Retic parameters red cell distribution width (%)	F34	406	207	199	93.85	94.52	sex, age
CBC.34	CBC.HDW2	Retic parameters hemoglobin distribution width (g/dL)	F34	406	207	199	93.85	94.52	sex, age
CBC.35	CBC.MCV3	Retic parameters mean reticulocyte volume, repeat (fL)	F34	406	207	199	93.85	94.52	sex, age
CBC.36	CBC.CHCM3	Retic parameters cell hemoglobin concentration mean, repeat (g/dL)	F34	406	207	199	93.85	94.52	sex, age
CBC.37	CBC.CH3	Retic parameters concentration of hemoglobin in reticulocytes, repeat 2 (pg)	F34	406	207	199	93.85	94.52	sex, age
CBC.38	CBC.CHDW3	Retic parameters cell hemoglobin distribution width, repeat (pg)	F34	406	207	199	93.85	94.52	sex, age
CBC.39	CBC.RDW3	Retic parameters red cell distribution width, repeat (%)	F34	406	207	199	93.85	94.52	sex, age
CBC.40	CBC.HDW3	Retic parameters hemoglobin distribution width, repeat (g/dL)	F34	406	207	199	93.85	94.52	sex, age
LS.1	Liver_Spleen.Liver	Iron content in liver (ug/kg)	F34	428	214	214	93.89	94.47	sex, age
LS.2	Liver_Spleen.Liver_mean	Iron content in liver sex mean (ug/kg)	F34	428	214	214	93.89	94.47	sex, age
LS.3	Liver_Spleen.Liver_STDEV	Iron content in liver STDEV	F34	428	214	214	93.89	94.47	sex, age
LS.4	Liver_Spleen.Liver_z	Iron content in liver z score	F34	428	214	214	93.89	94.47	sex, age
LS.5	Liver_Spleen.Spleen	Iron content in spleen (ug/kg)	F34	427	214	213	93.94	94.41	sex, age
LS.6	Liver_Spleen.Spleen_mean	Iron content in spleen sex mean (ug/kg)	F34	428	214	214	93.89	94.47	sex, age
LS.7	Liver_Spleen.Spleen_STDEV	Iron content in spleen STDEV	F34	428	214	214	93.89	94.47	sex, age
LS.8	Liver_Spleen.Spleen_z	Iron content in spleen z score	F34	427	214	213	93.94	94.41	sex, age
CC.1	CC.Albino	Coat color, albino	F34	428	214	214	93.89	94.47	sex, age
CC.2	CC.Agouti	Coat color, agouti	F34	302	149	153	94.44	93.92	sex, age
BW.1	BW.Body_weight	Body weight (g)	F34	428	214	214	93.89	94.47	sex, age
LD.1	LD.Dist_CP_T	Light dark test, total distance moved from centerpoint (cm)	F39-43	52	28	24	56.43	56.52	sex, age
LD.2	LD.Elon_freq	Light dark test, elongation frequency	F39-43	52	28	24	56.43	56.52	sex, age
LD.3	LD.Arena_D	Light dark test, duration spent in center arena (s)	F39-43	52	28	24	56.43	56.52	sex, age
LD.4	LD.Trans	Light dark test, transition frequency at center point	F39-43	52	28	24	56.43	56.52	sex, age
LD.5	LD.Dark_D	Light dark test, duration spent in zone dark center point (s)	F39-43	51	27	24	56.63	56.30	sex, age
LD.6	LD.Door_D	Light dark test, duration spent in zone door center point (s)	F39-43	52	28	24	56.43	56.52	sex, age
LD.7	LD.Light_D	Light dark test, duration spent in zone light center point (s)	F39-43	52	28	24	56.43	56.52	sex, age
LD.8	LD.LD_lat	Light dark test, latency in zone 2 dark, center point (s)	F39-43	52	28	24	56.43	56.52	sex, age
OF10min.1	OF10min.Center	Open field, in center duration in 10 minutes (s)	F39-43	473	236	237	56.50	56.45	sex, age
OF10min.2	OF10min.Edge	Open field, In edge duration in 10 minutes (s)	F39-43	473	236	237	56.50	56.45	sex, age
OF10min.3	OF10min.percent_C	Open field, percentage of time spent in center in 10 minutes	F39-43	473	236	237	56.50	56.45	sex, age
OF10min.4	OF10min.percent_E	Open field, percentage of time spent in edge in 10 minutes	F39-43	473	236	237	56.50	56.45	sex, age
OF10min.5	OF10min.Tot	Open field, distance moved in total in 10 minutes (cm)	F39-43	473	236	237	56.50	56.45	sex, age
OF10min.6	OF10min.Trans	Open field, zone transition frequency in 10 minutes	F39-43	473	236	237	56.50	56.45	sex, age
OF10min.7	OF10min.Lat	Open field, in edge latency in 10 minutes (s)	F39-43	473	236	237	56.50	56.45	sex, age
OF10min.8	OF10min.Mean	Open field, mean distance to center in 10 minutes (cm)	F39-43	473	236	237	56.50	56.45	sex, age
OF10min.9	OF10min.Min	Open field, minimum distance to center in 10 minutes (cm)	F39-43	473	236	237	56.50	56.45	sex, age
OF10min.10	OF10min.Elong	Open field, elongation frequency in 10 minutes	F39-43	473	236	237	56.50	56.45	sex, age
OF10min.11	OF10min.Imm	Open field, immobile duration in 10 minutes (s)	F39-43	473	236	237	56.50	56.45	sex, age
OF1st5min.1	OF1st5min.Center	Open field, in center duration in 1st 5 minutes (s)	F39-43	473	236	237	56.50	56.45	sex, age
OF1st5min.2	OF1st5min.Edge	Open field, In edge duration in 1st 5 minutes (s)	F39-43	473	236	237	56.50	56.45	sex, age
OF1st5min.3	OF1st5min.percent_C	Open field, percentage of time spent in center in 1st 5 minutes	F39-43	473	236	237	56.50	56.45	sex, age
OF1st5min.4	OF1st5min.percent_E	Open field, percentage of time spent in edge in 1st 5 minutes	F39-43	473	236	237	56.50	56.45	sex, age
OF1st5min.5	OF1st5min.Tot	Open field, distance moved in total in 1st 5 minutes (cm)	F39-43	473	236	237	56.50	56.45	sex, age
OF1st5min.6	OF1st5min.Trans	Open field, zone transition frequency in 1st 5 minutes	F39-43	473	236	237	56.50	56.45	sex, age
OF1st5min.7	OF1st5min.Lat	Open field, in edge latency in 1st 5 minutes (s)	F39-43	473	236	237	56.50	56.45	sex, age
OF1st5min.8	OF1st5min.Mean	Open field, mean distance to center in 1st 5 minutes (cm)	F39-43	473	236	237	56.50	56.45	sex, age
OF1st5min.9	OF1st5min.Min	Open field, minimum distance to center in 1st 5 minutes (cm)	F39-43	473	236	237	56.50	56.45	sex, age
OF1st5min.10	OF1st5min.Elong	Open field, elongation frequency in 1st 5 minutes	F39-43	473	236	237	56.50	56.45	sex, age
OF1st5min.11	OF1st5min.Imm	Open field, immobile duration in 1st 5 minutes (s)	F39-43	473	236	237	56.50	56.45	sex, age
OFsec5min.1	OFsec5min.Center	Open field, in center duration in 2nd 5 minutes (s)	F39-43	473	236	237	56.50	56.45	sex, age
OFsec5min.2	OFsec5min.Edge	Open field, In edge duration in 2nd 5 minutes (s)	F39-43	473	236	237	56.50	56.45	sex, age
OFsec5min.3	OFsec5min.percent_C	Open field, percentage of time spent in center in 2nd 5 minutes	F39-43	473	236	237	56.50	56.45	sex, age
OFsec5min.4	OFsec5min.percent_E	Open field, percentage of time spent in edge in 2nd 5 minutes	F39-43	473	236	237	56.50	56.45	sex, age
OFsec5min.5	OFsec5min.Tot	Open field, distance moved in total in 2nd 5 minutes (cm)	F39-43	473	236	237	56.50	56.45	sex, age
OFsec5min.6	OFsec5min.Trans	Open field, zone transition frequency in 2nd 5 minutes	F39-43	473	236	237	56.50	56.45	sex, age
OFsec5min.7	OFsec5min.Lat	Open field, in edge latency in 2nd 5 minutes (s)	F39-43	473	236	237	56.50	56.45	sex, age
OFsec5min.8	OFsec5min.Mean	Open field, mean distance to center in 2nd 5 minutes (cm)	F39-43	473	236	237	56.50	56.45	sex, age
OFsec5min.9	OFsec5min.Min	Open field, minimum distance to center in 2nd 5 minutes (cm)	F39-43	473	236	237	56.50	56.45	sex, age
OFsec5min.10	OFsec5min.Elong	Open field, elongation frequency in 2nd 5 minutes	F39-43	473	236	237	56.50	56.45	sex, age
OFsec5min.11	OFsec5min.Imm	Open field, immobile duration in 2nd 5 minutes (s)	F39-43	473	236	237	56.50	56.45	sex, age
CC.1	CC.Albino	Coat color, albino	F39-43	600	305	295	56.68	56.26	sex, age
CC.2	CC.Agouti	Coat color, agouti	F39-43	379	192	187	56.47	56.47	sex, age
MA.1	MA.D1_Total_30	Locomotor test day 1, total distance travelled in 30min (cm)	F39-43	439	226	213	56.43	56.52	sex, weight
MA.2	MA.D2_Total_30	Locomotor test day 2, total distance travelled in 30min (cm)	F39-43	439	226	213	56.43	56.52	sex, weight
MA.3	MA.D3_Total_30	Locomotor test day 3, total distance travelled in 30min (cm)	F39-43	439	226	213	56.43	56.52	sex, weight
BW.1	BW.Body_weight_day1	Body weight, measured on locomotor test day 1 (g)	F39-43	593	301	292	56.29	56.66	sex, age
BW.2	BW.Body_weight_day2	Body weight, measured on locomotor test day 2 (g)	F39-43	595	301	294	56.27	56.68	sex, age
BW.3	BW.Body_weight_day3	Body weight, measured on locomotor test day 3 (g)	F39-43	595	301	294	56.27	56.68	sex, age
CC.1	CC.Albino	Coat color, albino	F34, F39-43	1028	519	509	72.01927	72.32417	sex, age
CC.2	CC.Agouti	Coat color, agouti	F34, F39-43	681	341	340	72.50097	71.84078	sex, age
MA.1	MA.D1_Total_30	Locomotor test day 1, total distance travelled in 30min (cm)	F34, F39-43	940	476	464	25.98375	23.21567	sex, weight
MA.2	MA.D2_Total_30	Locomotor test day 2, total distance travelled in 30min (cm)	F34, F39-43	940	476	464	25.98375	23.21567	sex, weight
MA.3	MA.D3_Total_30	Locomotor test day 3, total distance travelled in 30min (cm)	F34, F39-43	940	476	464	25.98375	23.21567	sex, weight
BW.1	BW.Body_weight	Body weight (g)	F34, F39-43	1023	515	508	71.82205	72.5225	sex, age
