## Supplementary material for "Genome-wide association study in two cohorts from a multi-generational mouse advanced intercross line highlights the difficulty of replication": S2 Table

S2 Table. SNP and individual QC filter table. Number of animals and SNPs remained after each step of filtering are shown per GBS SNP set.
		Number of SNPs retained			Number of animals retained
Filter Stype	Filter Step	F34	F39-F43	F34, F39-43	F34	F39-F43	F34, F39-43
SNP	Post ANGSD	1710935			448	649	1097
SNP	Post Beagle within-sample imputation and MAF 0.05 filtering	193708			448	649	1097
SNP	Dosage R2 > 0.9	69000			448	649	1097
ID	Heterozygosity < 3 s.d. from the mean	69000			447	625	1072
ID	Number of reads mapped to chrX : chrY	69000			440	618	1058
ID	Kinship relatedness matrix calculated by pedigree (QTLRel) and genoytpes (IBDLD)	69000			435	614	1049
ID	Albinism and genotypes at Tyr mismatch	69000			430	600	1030
ID	F34 animals genotyped by both array and GBS	69000			428	600	1028
SNP	MAF > 0.1, Chi-square P value of Hardy�Weinberg Equilibrium > 1.0�10-6 (autosomes only)	60392	59790	58461	428	600	1028
