## Supplementary material for "Genome-wide association study in two cohorts from a multi-generational mouse advanced intercross line highlights the difficulty of replication": S3 Table

S3 Table. Effect of PLINK v1.9 clump-based pruning parameters on number of independent SNPs remained. At all r2 values examined, a sliding window size of 12150kb was the first smallest window that yield the most stringent number of clumped SNPs in both array and GBS GWAS.
			Sliding window size
	# sig. SNPs pre-pruning	r2	1000kb	2000kb	4000kb	6000kb	8000kb	10000kb	12000kb	12150kb	12500kb	20,000kb	40,000kb
F34 Array	525	0.1	213	169	132	113	101	97	93	91	91	91	91
		0.2	213	169	132	113	104	100	96	95	95	95	95
		0.3	213	169	133	114	108	105	104	104	104	104	104
		0.4	213	169	133	115	109	106	105	105	105	105	105
		0.5	213	170	136	120	114	114	114	114	114	114	114
		0.6	215	175	146	133	133	133	133	133	133	133	133
		0.8	238	200	181	173	173	173	173	173	173	173	173
		0.9	250	229	210	203	203	203	203	203	203	203	203
		0.98	293	280	267	267	267	267	267	267	267	267	267
F34 GBS	10175	0.1	317	222	170	153	138	134	130	130	130	130	130
		0.2	318	224	172	156	147	146	144	144	144	144	144
		0.3	318	225	177	162	154	154	152	152	152	152	152
		0.4	318	226	182	170	165	165	164	164	164	164	164
		0.5	318	233	192	188	189	189	189	189	189	189	189
		0.6	327	244	213	207	207	207	207	207	207	207	207
		0.8	445	392	377	375	375	375	375	375	375	375	375
		0.9	714	668	663	663	663	663	663	663	663	663	663
		0.98	1970	1945	1949	1949	1949	1949	1949	1949	1949	1949	1949
