## Supplementary material for "Genome-wide association study in two cohorts from a multi-generational mouse advanced intercross line highlights the difficulty of replication": S4 Table

S4 Table. Lead QTL in F34 GBS and F34 array GWAS studies across phenotypes. Significant SNPs are clumped using parameters r2=0.1, 12150kb.																			Note
Phenotype detail	CHR	F34 GBS									F34 Array
		SNP	BP	P	allele1	allele0	af	beta	se		SNP	BP	P	allele1	allele0	af	beta	se
Body weight	4	chr4.66414508	66414508	8.06E-08	T	C	0.419	-2.50E-01	4.56E-02		chr4.65246120	65246120	9.06E-08	A	G	0.572	2.50E-01	4.61E-02
	6	chr6.81405109	81405109	5.89E-06	T	C	0.497	2.06E-01	4.51E-02
	14	chr14.79312393	79312393	7.53E-06	T	C	0.514	-2.01E-01	4.45E-02		chr14.78926547	78926547	6.24E-06	C	T	0.473	2.06E-01	4.52E-02
Routine CBC hemoglobin distribution width	4	chr4.59202210	59202210	2.47E-08	G	A	0.556	3.32E-01	5.88E-02		chr4.62188670	62188670	7.11E-08	A	C	0.597	3.36E-01	6.16E-02
	12										chr12.31468914	31468914	1.16E-05	C	T	0.257	-2.99E-01	6.78E-02
	16	chr16.70311614	70311614	1.30E-06	C	T	0.526	-3.05E-01	6.25E-02		chr16.70166221	70166221	3.86E-06	C	T	0.483	2.93E-01	6.30E-02
Routine CBC mean platelet volume	9	chr9.39536487	39536487	7.51E-06	A	T	0.47	2.42E-01	5.36E-02
	12	chr12.72086995	72086995	1.27E-05	G	A	0.341	-2.68E-01	6.11E-02		chr12.72342885	72342885	1.23E-05	C	T	0.343	-2.77E-01	6.29E-02
Routine WBC differential white blood cell count	7	chr7.87866323	87866323	7.94E-06	A	C	0.57	-3.39E-01	7.50E-02		chr7.81902543	81902543	1.62E-05	A	G	0.529	-3.18E-01	7.29E-02
	7	chr7.104507724	104507724	6.84E-06	T	A	0.561	3.10E-01	6.84E-02
	19	chr19.21895174	21895174	1.88E-06	C	A	0.522	-3.46E-01	7.16E-02		chr19.21478738	21478738	1.50E-05	C	T	0.467	3.06E-01	7.00E-02
Routine WBC differential lymphocyte number	1	chr1.131278325	131278325	5.76E-06	T	C	0.495	2.75E-01	5.99E-02
	7	chr7.84006790	84006790	2.56E-08	G	A	0.456	4.02E-01	7.05E-02		chr7.81902543	81902543	3.76E-08	A	G	0.529	-4.00E-01	7.14E-02
	14	chr14.59201574	59201574	1.37E-05	G	A	0.724	-3.08E-01	6.99E-02
	19	chr19.21588528	21588528	7.07E-06	A	G	0.449	3.03E-01	6.63E-02
Routine WBC differential monocyte percentage	10	chr10.20463366	20463366	1.04E-06	G	A	0.379	-3.35E-01	6.79E-02		chr10.20023766	20023766	1.99E-05	C	T	0.379	-2.96E-01	6.90E-02
	12	chr12.79745604	79745604	4.20E-06	G	A	0.553	-2.95E-01	6.26E-02		chr12.79613031	79613031	1.48E-05	C	T	0.452	2.79E-01	6.31E-02
	14	chr14.77678929	77678929	3.88E-06	G	T	0.501	-3.07E-01	6.56E-02		chr14.77673987	77673987	1.06E-05	A	G	0.499	2.96E-01	6.64E-02
Routine CBC white blood cell count	7	chr7.87866323	87866323	3.40E-06	A	C	0.57	-3.54E-01	7.53E-02		chr7.81902543	81902543	9.83E-06	A	G	0.529	-3.29E-01	7.36E-02
	7	chr7.104507724	104507724	1.03E-05	T	A	0.561	3.06E-01	6.89E-02
	19	chr19.21895174	21895174	2.59E-06	C	A	0.522	-3.45E-01	7.21E-02		chr19.21478738	21478738	1.93E-05	C	T	0.467	3.06E-01	7.07E-02
Routine WBC differential eosinophil percentage	1	chr1.127361186	127361186	2.85E-06	T	C	0.559	-3.21E-01	6.79E-02		chr1.126874126	126874126	4.61E-06	G	T	0.597	-3.36E-01	7.26E-02
Routine WBC differential large unstained cell number	3										chr3.50353748	50353748	1.83E-05	A	G	0.418	-2.88E-01	6.50E-02
	8	chr8.126176728	126176728	3.86E-06	T	A	0.316	3.35E-01	7.17E-02
Retic parameters reticulocyte percent	1	chr1.152514594	152514594	1.88E-06	G	A	0.51	3.54E-01	7.35E-02		chr1.152834074	152834074	4.24E-06	A	G	0.493	-3.48E-01	7.50E-02
Retic parameters concentration of hemoglobin in reticulocytes	1										chr1.53330852	53330852	2.01E-05	A	G	0.511	2.85E-01	6.63E-02
	7	chr7.102565307	102565307	2.70E-06	T	C	0.438	-3.14E-01	6.62E-02		chr7.99328376	99328376	1.48E-06	A	G	0.557	3.29E-01	6.77E-02
	8	chr8.128524048	128524048	2.62E-06	C	T	0.499	-2.88E-01	6.03E-02		chr8.128607127	128607127	1.56E-05	A	G	0.499	-2.73E-01	6.20E-02
	10	chr10.100656551	100656551	8.91E-06	C	T	0.686	2.99E-01	6.67E-02
Retic parameters mean reticulocyte volume	7	chr7.104485236	104485236	3.78E-13	C	T	0.562	-4.46E-01	5.97E-02		chr7.101743401	101743401	3.54E-12	A	G	0.564	-4.29E-01	6.01E-02
	12	chr12.72761155	72761155	7.38E-06	G	A	0.348	-2.99E-01	6.61E-02		chr12.53108841	53108841	1.47E-05	A	C	0.486	-2.56E-01	5.84E-02
Routine CBC red blood cell count	1	chr1.148977286	148977286	3.42E-08	G	A	0.671	-4.10E-01	7.32E-02		chr1.138594975	138594975	7.85E-06	A	C	0.368	3.19E-01	7.07E-02
	18	chr18.61655044	61655044	5.81E-06	T	A	0.674	3.15E-01	6.90E-02
Retic parameters cell hemoglobin concentration mean	7	chr7.44655640	44655640	9.42E-07	T	C	0.302	-3.18E-01	6.43E-02
	7	chr7.104485236	104485236	3.19E-37	C	T	0.562	6.93E-01	4.89E-02		chr7.101743401	101743401	1.69E-37	A	G	0.564	6.93E-01	4.88E-02
Retic parameters concentration of hemoglobin in reticulocytes, repeat	1										chr1.53330852	53330852	1.55E-05	A	G	0.511	2.87E-01	6.60E-02
	7	chr7.103760301	103760301	3.92E-13	C	T	0.438	-4.96E-01	6.62E-02		chr7.104581631	104581631	1.32E-13	C	T	0.564	5.13E-01	6.72E-02
	8	chr8.122001439	122001439	3.12E-06	A	G	0.346	-3.15E-01	6.71E-02		chr8.122456977	122456977	1.65E-05	C	T	0.319	-3.04E-01	6.99E-02
	10	chr10.99270837	99270837	2.24E-06	A	G	0.641	3.07E-01	6.43E-02
	17	chr17.35647605	35647605	3.52E-07	C	T	0.646	3.44E-01	6.69E-02		chr17.35708082	35708082	2.07E-06	C	T	0.643	3.29E-01	6.86E-02
Retic parameters cell hemoglobin distribution width	3	chr3.51353491	51353491	2.14E-06	G	A	0.585	-2.81E-01	5.88E-02		chr3.51202322	51202322	1.83E-05	G	T	0.414	2.70E-01	6.26E-02
	10	chr10.99307553	99307553	5.98E-06	C	A	0.633	2.88E-01	6.30E-02
	17	chr17.37526413	37526413	2.61E-07	A	G	0.605	3.51E-01	6.73E-02		chr17.35708082	35708082	7.77E-07	C	T	0.643	3.52E-01	7.04E-02
Retic parameters red cell distribution width	10	chr10.66602511	66602511	1.81E-06	T	C	0.336	-3.63E-01	7.53E-02		chr10.67857982	67857982	1.12E-05	A	G	0.347	-3.30E-01	7.45E-02
Retic parameters hemoglobin distribution width	4	chr4.46085307	46085307	8.69E-06	A	T	0.641	-2.77E-01	6.13E-02
	4	chr4.59202210	59202210	7.28E-09	G	A	0.563	3.54E-01	6.01E-02		chr4.57891451	57891451	2.41E-08	A	G	0.57	3.57E-01	6.29E-02
	13	chr13.45281420	45281420	3.01E-06	T	C	0.255	-3.54E-01	7.50E-02
Retic parameters mean reticulocyte volume, repeat	3	chr3.28026799	28026799	1.05E-06	A	G	0.461	-2.83E-01	5.69E-02		chr3.28182377	28182377	8.66E-06	A	G	0.462	2.98E-01	6.61E-02
	7	chr7.104485236	104485236	4.32E-08	C	T	0.562	-3.66E-01	6.58E-02		chr7.104149022	104149022	2.16E-07	C	G	0.564	-3.50E-01	6.68E-02
	17	chr17.29056811	29056811	1.62E-06	C	T	0.515	3.16E-01	6.52E-02		chr17.28773124	28773124	1.78E-05	C	T	0.514	2.85E-01	6.59E-02
	17	chr17.42489082	42489082	1.10E-05	C	T	0.569	2.71E-01	6.10E-02
Retic parameters cell hemoglobin concentration mean, repeat	7	chr7.44630890	44630890	3.81E-07	G	A	0.309	-3.50E-01	6.82E-02		chr7.44560350	44560350	3.51E-06	A	C	0.634	2.95E-01	6.29E-02
	7	chr7.104170588	104170588	9.70E-26	A	G	0.433	-6.36E-01	5.68E-02		chr7.104581631	104581631	1.06E-24	C	T	0.564	6.29E-01	5.76E-02
	18	chr18.12096567	12096567	8.35E-06	C	T	0.588	-2.63E-01	5.84E-02		chr18.12188946	12188946	1.87E-05	C	T	0.411	2.64E-01	6.11E-02
Retic parameters concentration of hemoglobin in reticulocytes, repeat 2	7	chr7.102565307	102565307	1.70E-06	T	C	0.438	-3.19E-01	6.60E-02		chr7.99328376	99328376	2.37E-06	A	G	0.557	3.22E-01	6.76E-02
	8	chr8.128524048	128524048	3.30E-06	C	T	0.499	-2.84E-01	6.00E-02		chr8.128607127	128607127	1.74E-05	A	G	0.499	-2.71E-01	6.20E-02
	10	chr10.100656551	100656551	7.81E-06	C	T	0.686	2.99E-01	6.65E-02
Retic parameters cell hemoglobin distribution width, repeat	7	chr7.44844285	44844285	2.30E-07	G	T	0.259	-4.21E-01	8.04E-02		chr7.44991837	44991837	6.55E-08	C	T	0.742	4.44E-01	8.12E-02
	7	chr7.102596442	102596442	1.66E-06	A	G	0.571	3.53E-01	7.29E-02		chr7.99328376	99328376	3.32E-06	A	G	0.557	3.48E-01	7.41E-02
Retic parameters red blood cell distribution width, repeat	7	chr7.81458876	81458876	3.25E-06	C	T	0.485	3.64E-01	7.74E-02		chr7.81523675	81523675	6.72E-06	A	C	0.526	-3.40E-01	7.47E-02
Routine CBC hemoglobin	1	chr1.148977286	148977286	9.30E-06	G	A	0.671	-3.25E-01	7.28E-02
	7	chr7.84360258	84360258	2.81E-07	A	G	0.578	-3.38E-01	6.51E-02		chr7.86607167	86607167	2.49E-06	A	C	0.561	-3.38E-01	7.12E-02
Retic parameters hemoglobin distribution width, repeat	7	chr7.44851630	44851630	3.60E-09	G	A	0.26	-4.40E-01	7.34E-02		chr7.44991837	44991837	9.20E-09	C	T	0.742	4.30E-01	7.37E-02
	7	chr7.84514575	84514575	6.00E-08	T	C	0.427	3.73E-01	6.78E-02		chr7.86607167	86607167	9.36E-07	A	C	0.564	-3.36E-01	6.79E-02
	7	chr7.103837099	103837099	1.95E-26	G	T	0.561	6.79E-01	5.97E-02		chr7.104149022	104149022	9.67E-25	C	G	0.564	6.66E-01	6.10E-02
Routine CBC hematocrit	1	chr1.41580321	41580321	3.74E-06	A	T	0.395	3.08E-01	6.60E-02
Routine CBC mean corpuscular hemoglobin	7	chr7.61710913	61710913	3.89E-06	G	C	0.314	3.31E-01	6.96E-02		chr7.61098677	61098677	1.17E-05	C	T	0.668	-3.23E-01	7.19E-02
Routine CBC mean corpuscular hemoglobin concentration	7	chr7.102306978	102306978	7.53E-10	A	T	0.404	-3.61E-01	5.75E-02		chr7.101743401	101743401	1.11E-08	A	G	0.563	3.54E-01	6.09E-02
Routine CBC cell hemoglobin concentration mean	2										chr2.116944990	116944990	5.70E-07	A	G	0.596	-2.68E-01	5.28E-02
	2	chr2.128412068	128412068	1.86E-06	G	A	0.45	2.61E-01	5.43E-02
	7	chr7.104485236	104485236	2.98E-19	C	T	0.561	4.96E-01	5.24E-02		chr7.101743401	101743401	1.85E-19	A	G	0.563	5.02E-01	5.28E-02
	15										chr15.29893263	29893263	1.85E-05	A	G	0.245	-2.63E-01	6.10E-02
Routine CBC red blood cell distribution width	7	chr7.102162058	102162058	4.78E-06	T	G	0.404	3.37E-01	7.30E-02
	7	chr7.115540157	115540157	1.04E-05	T	G	0.471	-3.00E-01	6.75E-02		chr7.115144230	115144230	8.86E-06	A	G	0.519	-3.08E-01	6.88E-02
	10	chr10.66602511	66602511	2.19E-06	T	C	0.336	-3.55E-01	7.42E-02		chr10.67857982	67857982	3.50E-06	A	G	0.349	-3.45E-01	7.38E-02
Coat color, albino	7	chr7.87642045	87642045	5.00E-106	G	A	0.432	-5.81E-01	1.91E-02		chr7.87689885	87689885	3.76E-109	C	T	0.568	5.84E-01	1.90E-02
Coat color, agouti	2	chr2.154464466	154464466	9.43E-191	T	A	0.129	-9.39E-01	1.25E-02		chr2.156541718	156541718	7.02E-19	C	T	0.541	-2.85E-01	2.95E-02
Open field, distance travelled in periphery	17	chr17.27130383	27130383	1.65E-06	G	A	0.462	-2.98E-01	6.17E-02		chr17.27427358	27427358	1.44E-05	A	G	0.478	-1.90E+02	4.36E+01
Fear conditioning, freezing to context day 2	2	chr2.40675713	40675713	3.16E-06	T	A	0.639	-3.27E-01	6.88E-02
Heart weight	2	chr2.157384030	157384030	9.12E-06	C	A	0.533	2.91E-01	6.46E-02
Tibia length	1	chr1.77255381	77255381	1.39E-05	C	T	0.433	-3.70E-01	8.40E-02		chr1.79484856	79484856	1.43E-05	G	T	0.565	3.70E-01	8.42E-02
	1	chr1.84229885	84229885	3.14E-06	C	G	0.737	4.82E-01	1.02E-01
Gs weight	2	chr2.158315688	158315688	8.45E-06	G	C	0.528	2.91E-01	6.41E-02		chr2.158766733	158766733	1.79E-05	A	C	0.583	3.00E-01	6.77E-02
Heart weight per tibia length	2	chr2.154144099	154144099	1.25E-05	C	T	0.741	3.24E-01	7.30E-02
Liver iron	2	chr2.96320237	96320237	1.29E-05	A	G	0.5	2.68E-01	6.09E-02
	2	chr2.121930803	121930803	4.06E-12	C	A	0.426	-3.92E-01	5.53E-02		chr2.121791412	121791412	4.31E-10	A	C	0.551	3.66E-01	5.75E-02
	14	chr14.120621731	120621731	8.72E-06	A	T	0.745	-3.10E-01	6.66E-02
	15										chr15.92620186	92620186	1.68E-05	A	G	0.547	2.75E-01	6.35E-02
	18	chr18.62609019	62609019	4.08E-06
Liver iron, z score of measurement	2	chr2.96320237	96320237	8.52E-06	A	G	0.5	2.90E-01	6.46E-02
	2	chr2.121930803	121930803	4.17E-12	C	A	0.426	-4.16E-01	5.86E-02		chr2.121791412	121791412	5.41E-10	A	C	0.551	3.86E-01	6.11E-02
	14	chr14.120621731	120621731	1.11E-05	G	T	0.764	3.30E-01	7.45E-02
	15										chr15.92620186	92620186	1.40E-05	A	G	0.547	2.95E-01	6.74E-02
	18	chr18.62609019	62609019	2.90E-06	A	T	0.745	-3.33E-01	7.06E-02
Spleen iron	2	chr2.95390277	95390277	4.96E-06	T	G	0.528	2.49E-01	5.38E-02		chr2.92214718	92214718	1.34E-05	A	G	0.405	2.85E-01	6.42E-02
	3	chr3.52749950	52749950	9.06E-06	C	T	0.508	2.55E-01	5.70E-02
	4	chr4.103791712	103791712	7.66E-06	G	A	0.553	-2.74E-01	6.07E-02
	5	chr5.139374597	139374597	1.45E-07	A	C	0.499	2.83E-01	5.27E-02		chr5.139494734	139494734	2.24E-06	C	G	0.561	-2.90E-01	6.02E-02
	6	chr6.115489819	115489819	4.05E-08	A	G	0.33	3.41E-01	6.13E-02		chr6.116694949	116694949	5.97E-08	G	T	0.289	3.55E-01	6.42E-02
	10	chr10.110708296	110708296	1.15E-06	T	C	0.498	2.58E-01	5.23E-02		chr10.110883658	110883658	2.17E-06	A	G	0.489	-2.66E-01	5.55E-02
Spleen iron, z score of measurement	2	chr2.95390277	95390277	1.79E-06	T	G	0.528	2.79E-01	5.76E-02		chr2.92214718	92214718	5.23E-06	A	G	0.405	3.20E-01	6.88E-02
	3	chr3.52749950	52749950	1.31E-05	C	T	0.508	2.68E-01	6.10E-02
	4	chr4.103791712	103791712	1.24E-05	G	A	0.553	-2.87E-01	6.51E-02
	5	chr5.139374597	139374597	1.70E-07	A	C	0.499	3.01E-01	5.64E-02		chr5.139494734	139494734	1.55E-06	C	G	0.561	-3.15E-01	6.45E-02
	6	chr6.116716073	116716073	4.43E-08	A	G	0.708	-3.73E-01	6.67E-02		chr6.116694949	116694949	8.20E-08	G	T	0.289	3.77E-01	6.89E-02
	10	chr10.110708296	110708296	1.00E-06	T	C	0.498	2.77E-01	5.59E-02		chr10.110883658	110883658	2.31E-06	A	G	0.489	-2.84E-01	5.95E-02
Locomotor test day 1, total distance travelled in 30min	19	chr19.21812298	21812298	9.28E-07	T	C	0.461	-6.90E+02	1.39E+02		chr19.21478738	21478738	1.80E-06	C	T	0.464	-6.72E+02	1.39E+02
Locomotor test day2, total distance travelled in 30min	7	chr7.45084416	45084416	1.12E-05	A	G	0.246	6.77E+02	1.53E+02
	8	chr8.17410225	17410225	4.96E-06	G	A	0.171	7.91E+02	1.71E+02		chr8.17159295	17159295	7.15E-06	A	G	0.827	-7.72E+02	1.70E+02
Quadriceps femoris muscle weight	1										chr1.22249888	22249888	1.29E-05	A	T	0.707	1.99E-01	4.54E-02
	4										chr4.54609724	54609724	1.41E-05	C	T	0.553	1.90E-01	4.33E-02
	6	chr6.81267890	81267890	3.28E-08	A	C	0.497	2.30E-01	4.11E-02		chr6.81465256	81465256	1.05E-07	A	G	0.496	2.23E-01	4.14E-02
	6	chr6.93488270	93488270	1.32E-06	C	T	0.531	-1.97E-01	4.03E-02
	8	chr8.128571869	128571869	4.15E-06	T	C	0.49	-1.87E-01	4.03E-02		chr8.128443469	128443469	7.74E-06	A	G	0.486	-1.85E-01	4.11E-02
	11	chr11.29486678	29486678	6.35E-07	G	A	0.597	2.14E-01	4.24E-02		chr11.29321273	29321273	5.69E-06	A	C	0.596	1.93E-01	4.21E-02
	14	chr14.77631724	77631724	7.58E-07	C	T	0.506	-2.14E-01	4.28E-02		chr14.77549688	77549688	1.76E-06	C	T	0.494	2.07E-01	4.27E-02
Tibialis anterior�muscle weight	11	chr11.29486678	29486678	4.24E-06	G	A	0.597	2.21E-01	4.76E-02		chr11.29321273	29321273	6.49E-06	A	C	0.596	2.15E-01	4.73E-02
Extensor digitorum longus muscle weight	4	chr4.63570198	63570198	6.58E-06	T	C	0.432	-2.05E-01	4.47E-02		chr4.54609724	54609724	1.54E-06	C	T	0.553	2.23E-01	4.59E-02
Gastrocnemius muscle weight	6	chr6.80767933	80767933	2.68E-06	A	G	0.483	1.92E-01	4.06E-02		chr6.80659015	80659015	1.69E-05	A	G	0.484	1.78E-01	4.11E-02
Soleus muslce weight	7	chr7.29791378	29791378	5.43E-06	G	C	0.621	2.61E-01	5.69E-02
	14										chr14.78040815	78040815	1.01E-05	G	T	0.506	2.30E-01	5.16E-02
