## Supplementary material for "Genome-wide association study in two cohorts from a multi-generational mouse advanced intercross line highlights the difficulty of replication": S5 Table

S5 Table. F34 GBS and array SNP heritability estimates.
	Heritability
Phenotype	GBS	Array
Body weight	0.591953	0.605468
Routine CBC hemoglobin distribution width	0.516273	0.507491
Routine CBC mean platelet volume	0.593379	0.582647
Routine CBC platelets	0.4212	0.417596
Routine WBC differential white blood cell count	0.470074	0.475585
Routine WBC differential neutrophil percentage	0.310339	0.304973
Routine WBC differential neutrophil number	0.332711	0.332793
Routine WBC differential lymphocyte percentage	0.309332	0.313455
Routine WBC differential lymphocyte number	0.480375	0.456881
Routine WBC differential monocyte percentage	0.20947	0.215909
Routine WBC differential monocyte number	0.217901	0.264142
Routine CBC white blood cell count	0.470842	0.466716
Routine WBC differential eosinophil percentage	0.448181	0.426175
Routine WBC differential eosinophil number	0.409587	0.445661
Routine WBC differential basophil percentage	0.0465095	0.00130173
Routine WBC differential basophil number	0.083062	0.15375
Routine WBC differential large unstained cell percentage	0.328564	0.328947
Routine WBC differential large unstained cell number	0.351797	0.369206
Retic parameters Reticulocyte percent	0.262205	0.249037
Retic parameters Reticulocyte number	0.244861	0.235089
Retic parameters concentration of hemoglobin in Reticulocytes	0.663591	0.634401
Retic parameters mean Reticulocyte volume	0.67258	0.687678
Routine CBC red blood cell count	0.383139	0.391865
Retic parameters cell hemoglobin concentration mean	0.80966	0.786099
Retic parameters concentration of hemoglobin in Reticulocytes, repeat	0.679367	0.667083
Retic parameters cell hemoglobin distribution width	0.633871	0.664552
Retic parameters red cell distribution width	0.365628	0.338433
Retic parameters hemoglobin distribution width	0.568323	0.533973
Retic parameters mean Reticulocyte volume, repeat	0.574156	0.600971
Retic parameters cell hemoglobin concentration mean, repeat	0.707038	0.692411
Retic parameters concentration of hemoglobin in Reticulocytes, repeat 2	0.6676	0.632166
Retic parameters cell hemoglobin distribution width, repeat	0.406928	0.449249
Retic parameters red cell distribution width, repeat	0.383615	0.40178
Routine CBC hemoglobin	0.317832	0.329628
Retic parameters hemoglobin distribution width, repeat	0.686317	0.669191
Routine CBC hematocrit	0.353535	0.358867
Routine CBC mean corpuscular volume	0.588781	0.58943
Routine CBC mean corpuscular hemoglobin	0.479622	0.502516
Routine CBC mean corpuscular hemoglobin concentration	0.504416	0.512462
Routine CBC cell hemoglobin concentration mean	0.730622	0.743887
Routine CBC red blood cell distribution width	0.370572	0.330893
CC.Albino	0.789168	0.766823
CC.Agouti	0.904925	0.704048
Open field, distance travelled in periphery (cm)	0.315997	0.304922
Open field, distance travelled in the center (cm)	0.332217	0.309384
Open field, percent time spent in the center (s)	0.272999	0.273426
Fear conditioning, pre-train freeazing day 1	0.184065	0.158753
Fear conditioning, freezing to context day 2	0.362779	0.285156
Fear conditioning, freezing to cue day 3	0.42723	0.401249
Fear conditioning, learning	0.210414	0.213364
Fear conditioning, extinct	0.0135549	0.0104387
Fear conditioning, context learning	0.307097	0.25958
Body weight measure in heart and tibia measurements (g)	0.632602	0.617527
Heart weight (mg)	0.485152	0.471677
Tibia length (cm)	0.602302	0.62258
Gs weight (mg)	0.30059	0.335681
Heart weight to body weight ratio	0.46324	0.403434
Hear weight to tibia length ratio	0.386718	0.378097
Body weight to tibia length ratio	0.62486	0.612301
Heart weight to gs weight ratio	0.128929	0.129693
Kidney glucose level (mg/dL)	0.336961	0.374798
Kidney blood urea nitrogen level (mg/dL)	0.143959	0.167859
Kidney creatinine level (mg/dL)	0.144463	0.154714
Kidney total protein level (g/dL)	0.17683	0.153901
Kidney albumin level (g/dL)	0.352035	0.358619
Kidney microalbumin level (mg/dL)	0.284682	0.304259
Iron content in liver	0.643671	0.621609
Iron content in liver sex mean	0.0344295	4.59E-06
Liver STDEV	0.00412092	4.59E-06
Iron content in liver z score	0.645251	0.620351
Iron content in spleen	0.750181	0.70622
Spleen mean	0.0308299	0.0623371
Spleen STDEV	0.0129312	4.59E-06
Iron content in spleen z score	0.75006	0.700852
Locomotor test day 1, total distance travelled in 30min (cm)	0.440801	0.422756
Locomotor test day 2, total distance travelled in 30min (cm)	0.375471	0.373231
Locomotor test day 3, total distance travelled in 30min (cm)	0.407917	0.404775
Quadriceps femoris muscle weight (mg)	0.557871	0.606295
Tibialis anterior muscle weight (mg)	0.549899	0.580727
Extensor digitorum longus muscle weight (mg)	0.553751	0.586638
Gastrocnemius muscle weight (mg)	0.5402	0.579633
Soleus muscle weight (mg)	0.513537	0.53806
