## Supplementary material for "Genome-wide association study in two cohorts from a multi-generational mouse advanced intercross line highlights the difficulty of replication": S6 Table

S6 Table. F34 and F39-43 genetic correlations in locomotor activity, coat color, and body weight.
Phenotype	rG	se	lrt-rg 1 pval	lrt-rg 0 pval
Locomotor day 1, quantile normalized	0.967592	0.235799	0.4196	2.94E-06
Locomotor day 2, quantile normalized	0.988098	0.187282	0.4749	3.51E-05
Locomotor day 3, quantile normalized	0.577206	0.219689	0.02211	0.01007
Coat color, albino	0.967444	0.040515	0.227	0
Coat color, agouti	0.970642	0.037202	0.2052	0
Body weight	0.710965	0.248879	0.13	0.004852
