## Supplementary material for "Genome-wide association study in two cohorts from a multi-generational mouse advanced intercross line highlights the difficulty of replication": S7 Table

S7 Table. SNP-heritability comparison between F34 and F39-43 GBS.
Phenotype	F34				F39-43
	V(G)/Vp	se	N	Pval	V(G)/Vp	se	N	Pval
Locomotor day 1, quantile normalized	0.4216	0.0714	428	1.17E-15	0.249157	0.068963	439	3.66E-06
Locomotor day 2, quantile normalized	0.3438	0.0707	428	5.56E-13	0.212088	0.064996	439	1.37E-05
Locomotor day 3, quantile normalized	0.3990	0.0793	428	6.53E-10	0.239732	0.067667	439	1.47E-06
Coat color, albino	0.7977	0.0424	428	0.00E+00	0.729144	0.037804	600	0
Coat color, agouti	0.9795	0.0277	428	0.00E+00	0.828286	0.042954	379	0.00E+00
Body weight	0.5957	0.0625	428	0.00E+00	0.335362	0.058165	595	1.67E-16
