## Supplementary material for "Genome-wide association study in two cohorts from a multi-generational mouse advanced intercross line highlights the difficulty of replication": S8 Table

S8 Table. Lead QTL in F39-43 N=600 GBS GWAS studies across phenotypes. Significant SNPs are clumped using parameters r2=0.1, 12150kb.
Pheno_detail	CHR	SNP	BP	P	allele1	allele0	af	beta	se
Body weight day 1	14	chr14.82618916	82618916	1.17E-05	C	G	0.657	-2.11E-01	4.77E-02
Body weight day 2	14	chr14.82586326	82586326	5.25E-07	C	A	0.658	-2.24E-01	4.42E-02
Body weight day 3	14	chr14.82586326	82586326	2.63E-06	C	A	0.658	-2.09E-01	4.43E-02
Coat color, albino	7	chr7.87255156	87255156	5.91E-167	T	G	0.389	-6.24E-01	1.57E-02
Coat color, agouti	2	chr2.155091628	155091628	1.78E-115	A	G	0.218	7.42E-01	2.17E-02
Light dark , total distance moved from center-point	16	chr16.35110569	35110569	4.67E-06	T	G	0.3	7.39E-01	2.19E-01
Light dark , zone transition frequency from center-point	12	chr12.96408733	96408733	1.01E-05	A	G	0.586	7.41E-01	1.59E-01
Light dark, in zone light, center-point duration percentage	4	chr4.107820793	107820793	9.04E-06	T	C	0.425	-7.80E-01	1.66E-01
Locomotor test day 2, total distance travelled in 30min	15	chr15.67235072	67235072	3.21E-06	G	T	0.47	3.14E-01	6.63E-02
Locomotor test day 3, total distance travelled in 30min	7	chr7.113250866	113250866	5.88E-06	A	G	0.389	3.29E-01	7.20E-02
Open field test 10min, immobile duration	7	chr7.84543782	84543782	1.69E-33	T	A	0.391	7.54E-01	5.78E-02
Open field test 10min, immobile duration	2	chr2.154561127	154561127	1.43E-07	G	T	0.243	-3.86E-01	7.25E-02
Open field test 10min, distance moved total	15	chr15.66309070	66309070	1.31E-06	A	T	0.457	3.46E-01	7.08E-02
Open field test 10min, distance moved total	10	chr10.89647994	89647994	6.28E-06	G	A	0.477	3.06E-01	6.74E-02
Open field test 10min, zone transition frequency	10	chr10.90661222	90661222	2.21E-06	A	C	0.476	3.17E-01	6.64E-02
Open field test 10min, zone transition frequency	15	chr15.66886219	66886219	6.11E-06	T	C	0.452	3.20E-01	6.98E-02
Open field test 10min, distance to center minimum	10	chr10.90661222	90661222	1.06E-05	A	C	0.476	-2.93E-01	6.58E-02
Open field test 0-5min, immobile duration	7	chr7.84397575	84397575	5.92E-35	A	C	0.616	-7.67E-01	5.72E-02
Open field test 0-5min, immobile duration	2	chr2.154464466	154464466	1.15E-07	T	A	0.236	-3.95E-01	7.35E-02
Open field test 0-5min, distance moved total	10	chr10.89647994	89647994	2.17E-06	G	A	0.477	3.22E-01	6.73E-02
Open field test 0-5min, zone transition frequency	10	chr10.90661222	90661222	2.72E-06	A	C	0.476	3.14E-01	6.65E-02
Open field test 6-10min, immobile duration	7	chr7.84619632	84619632	3.62E-36	A	T	0.614	-8.04E-01	5.89E-02
Open field test 6-10min, immobile duration	2	chr2.154592528	154592528	9.70E-07	A	G	0.233	-3.70E-01	7.48E-02
Open field test 6-10min, distance moved total	7	chr7.87255156	87255156	7.04E-07	T	G	0.39	-3.47E-01	6.93E-02
Open field test 6-10min, distance moved total	15	chr15.67627194	67627194	1.16E-06	C	T	0.459	3.39E-01	6.87E-02
Open field test 6-10min, zone transition frequency	15	chr15.66886219	66886219	1.07E-05	T	C	0.452	3.12E-01	6.97E-02
Open field test 6-10min, distance to center minimum	10	chr10.89843657	89843657	1.22E-06	G	C	0.48	-3.28E-01	6.62E-02
