## Supplementary material for "Genome-wide association study in two cohorts from a multi-generational mouse advanced intercross line highlights the difficulty of replication": S9 Table

S9 Table. Lead QTL in F34 and F39-43 (N=1028) mega-analysis across phenotypes. Significant SNPs are clumped using parameters r2=0.1, 12150kb.
Phenotype	CHR	SNP	BP	P	allele1	allele0	af	beta	se
Locomotor test day 1, total distance travelled in 30min	10	chr10.104988207	104988207	1.94E-07	T	C	0.373	2.16E-01	4.13E-02
Locomotor test day 1, total distance travelled in 30min	1	chr1.122479820	122479820	8.84E-06	A	C	0.292	-2.03E-01	4.56E-02
Locomotor test day 2, total distance travelled in 30min	1	chr1.123997667	123997667	3.53E-08	T	C	0.289	-2.53E-01	4.56E-02
Locomotor test day 2, total distance travelled in 30min	1	chr1.40907532	40907532	2.65E-07	A	C	0.664	2.27E-01	4.38E-02
Body weight	14	chr14.82672838	82672838	2.06E-10	C	A	0.623	-1.90E-01	2.96E-02
Body weight	4	chr4.66866758	66866758	1.64E-09	A	G	0.403	-1.84E-01	3.01E-02
Body weight	6	chr6.81267890	81267890	8.61E-07	A	C	0.507	1.40E-01	2.83E-02
Body weight	2	chr2.157502044	157502044	1.10E-05	A	C	0.42	-1.35E-01	3.06E-02
Coat color, albino	7	chr7.87665727	87665727	6.71E-275	C	T	0.592	5.97E-01	1.18E-02
Coat color, agouti	2	chr2.155091628	155091628	1.88E-250	A	G	0.181	7.92E-01	1.43E-02
