## Supplementary material for "Genome-wide association study in two cohorts from a multi-generational mouse advanced intercross line highlights the difficulty of replication": S10 Table

S10 Table. SNPs in F34 GBS set with HWE p values close to 1.0�10-6 cutoff threshold. These SNPs are removed from QTL summary tables.
CHR	SNP	BP	P	Pheno	A1	A2	GENO	O(HET)	E(HET)	P
1	chr1.82465404	82465404	1.02E-06	Locomotor test day 3, total distance travelled in 30min	A	C	0/120/308	0.2804	0.2411	8.21E-05
1	chr1.82465411	82465411	3.93E-06	Routine CBC cell hemoglobin concentration mean	G	A	0/102/326	0.2383	0.2099	0.001903
1	chr1.82465413	82465413	1.88E-06	Routine WBC differential lymphocyte percentage	G	T	0/132/296	0.3084	0.2609	8.89E-06
1	chr1.82465413	82465413	7.46E-07	Routine WBC differential lymphocyte number	G	T	0/132/297	0.3084	0.2609	8.89E-06
1	chr1.82465413	82465413	4.60E-06	Retic parameters cell hemoglobin concentration mean	G	T	0/132/298	0.3084	0.2609	8.89E-06
1	chr1.82465413	82465413	2.73E-10	Routine CBC mean corpuscular hemoglobin concentration	G	T	0/132/299	0.3084	0.2609	8.89E-06
1	chr1.82465413	82465413	5.72E-07	Kidney microalbumin level	G	T	0/132/300	0.3084	0.2609	8.89E-06
2	chr2.157396497	157396497	2.17E-06	Routine CBC mean corpuscular hemoglobin concentration	G	T	0/132/301	0.3084	0.2609	8.89E-06
2	chr2.157396497	157396497	1.96E-06	Locomotor test day 3, total distance travelled in 30min	G	T	1/145/282	0.3388	0.2845	9.91E-06
5	chr5.120553162	120553162	1.81E-08	Routine WBC differential lymphocyte percentage	C	A	0/142/286	0.3318	0.2767	1.68E-06
5	chr5.120553162	120553162	1.28E-07	Routine WBC differential lymphocyte number	C	A	0/142/287	0.3318	0.2767	1.68E-06
5	chr5.120553162	120553162	4.71E-10	Kidney microalbumin level	C	A	0/142/288	0.3318	0.2767	1.68E-06
5	chr5.120553162	120553162	4.02E-12	Locomotor test day 3, total distance travelled in 30min	C	A	0/142/289	0.3318	0.2767	1.68E-06
8	chr8.95048447	95048447	1.60E-08	routine CBC mean platelet volume	G	A	23/97/308	0.2266	0.2783	0.0003584
8	chr8.95048447	95048447	3.11E-06	routine CBC mean corpuscular volume	G	A	23/97/309	0.2266	0.2783	0.0003584
9	chr9.83981261	83981261	7.98E-06	Kidney creatinine level	T	C	0/96/332	0.2243	0.1991	0.005451
12	chr12.109354257	109354257	1.08E-07	Locomotor test day 3, total distance travelled in 30min	G	A	34/122/272	0.285	0.3454	0.0006637
