## Supplementary material for "Genome-wide association study in two cohorts from a multi-generational mouse advanced intercross line highlights the difficulty of replication": S11 Table

S11 Table. SNPs in F34 and F39-43 mega-analysis GBS set with HWE p values close to 1.0�10-6 cutoff threshold. These SNPs are removed from QTL summary tables.
CHR	SNP	BP	P	Pheno	A1	A2	GENO	O(HET)	E(HET)	P
4	chr4.48466637	48466637	1.14E-06	Locomotor test day 1, total distance travelled in 30min	A	C	2/239/806	0.2283	0.2052	3.30E-05
4	chr4.57830249	57830249	8.32E-06	Locomotor test day 2, total distance travelled in 30min	G	T	53/412/582	0.3935	0.3724	0.08092
5	chr5.99487451	99487451	2.14E-07	Locomotor test day 3, total distance travelled in 30min	A	T	110/387/550	0.3696	0.4117	0.001211
9	chr9.62484370	62484370	5.24E-08	Locomotor test day 1, total distance travelled in 30min	C	T	38/419/590	0.4002	0.361	0.0004215
9	chr9.62484370	62484370	1.75E-07	Locomotor test day 2, total distance travelled in 30min	C	T	38/419/590	0.4002	0.361	0.0004215
9	chr9.62484373	62484373	9.10E-06	Locomotor test day 3, total distance travelled in 30min	A	T	44/416/587	0.3973	0.3655	0.005157
9	chr9.118253287	118253287	3.50E-06	Locomotor test day 3, total distance travelled in 30min	C	A	0/223/824	0.213	0.1903	2.44E-06
16	chr16.23986125	23986125	9.86E-08	Locomotor test day 3, total distance travelled in 30min	C	G	36/446/565	0.426	0.3724	1.87E-06
17	chr17.23870102	23870102	5.89E-07	Locomotor test day 3, total distance travelled in 30min	C	A	41/432/574	0.4126	0.3704	0.000225
