## Supplementary material for "Genome-wide association study in two cohorts from a multi-generational mouse advanced intercross line highlights the difficulty of replication": S12 Table

S12 Table. Adjusted significance threshold for each SNP set and GWAS cohort.
Cohort	Adjusted significant P val	Adjusted significant -log10(P value)
F34 array (N=428)	2.06E-05	4.685338
F34 GBS (N=428)	1.41E-05	4.852154
F39-43 GBS (N=600)	1.25E-05	4.901441
F34, F39-43 GBS (N=1028)	1.28E-05	4.893985
F34 array, imputed SNPs (N=428; LD pruned r2=0.1, window size=20kb)	5.06E-05	4.295578
F34 GBS, imputed SNPs (N=428; LD pruned r2=0.1, window size=20kb)	1.78E-05	4.749762
